# isGWAS: ultra-high-throughput, scalable and equitable inference of genetic associations with disease

**DOI:** 10.1101/2023.07.21.550074

**Authors:** Christopher N Foley, Zhana Kuncheva, Riccardo E. Marioni, Heiko Runz, Benjamin B Sun

**Affiliations:** Optima Partners, Edinburgh, UK; Bayes Centre, University of Edinburgh, Edinburgh, UK; Centre for Genomic and Experimental Medicine, Institute of Genetics and Cancer, University of Edinburgh, Edinburgh, UK; Translational Sciences, Biogen Inc., Cambridge, MA, US

## Abstract

Genome-wide association studies (GWAS) have proven a powerful tool for human geneticists to generate biological insights or hypotheses for drug discovery. Nevertheless, a dependency on sensitive individual-level data together with ever-increasing cohort sample sizes, numbers of variants and phenotypes studied put a strain on existing algorithms, limiting the GWAS approach from maximising potential. Here we present in-silico GWAS (isGWAS), a uniquely scalable algorithm to infer regression parameters in case-control GWAS from cohort-level summary data. For any sample size, isGWAS computes a variant-disease association parameter in ∼1 millisecond, or ∼11m variants in UK-Biobank within ∼4 minutes (∼1500-fold faster than state-of-the-art). Extensive simulations and empirical tests demonstrate that isGWAS results are highly comparable to traditional regression-based approaches. We further introduce a heuristic re-sampling algorithm, leapfrog re-sampler (LRS), to extrapolate association results to semi-virtually enlarged cohorts. Owing to significant computational gains we anticipate a broad use of isGWAS and LRS which are customizable on a web interface.
