## Supplementary File 4 for "isGWAS: ultra-high-throughput, scalable and equitable inference of genetic associations with disease"

IC code	Case:cont ratio	#variants	#cores	Firth-analysis	user.self	sys.self	elapsed	user.child	sys.child
icd10_I10	1:2	1.00E+05	4	TRUE	0.384	0.351	20.874	81.126	1.76
icd10_I10	1:2	1.00E+05	8	TRUE	0.272	0.279	12.224	89.439	3.779
icd10_I10	1:2	1.00E+05	16	TRUE	0.2	0.37	7.88	110.117	8.081
icd10_I10	1:2	1.00E+05	24	TRUE	0.591	0.485	5.636	110.602	5.388
icd10_I10	1:2	1.00E+05	32	TRUE	0.165	0.677	4.685	114.69	7.142
icd10_I10	1:2	1.00E+05	4	FALSE	0.252	0.211	11.044	41.68	1.961
icd10_I10	1:2	1.00E+05	8	FALSE	0.18	0.218	6.786	47.888	4.057
icd10_I10	1:2	1.00E+05	16	FALSE	0.127	0.342	3.554	47.6	3.682
icd10_I10	1:2	1.00E+05	24	FALSE	0.144	0.498	2.879	49.841	5.789
icd10_I10	1:2	1.00E+05	32	FALSE	0.149	0.715	3.169	57.598	8.796
icd10_I10	1:2	5.00E+05	4	TRUE	1.934	1.452	102.879	386.104	2.372
icd10_I10	1:2	5.00E+05	8	TRUE	1.497	0.875	49.894	385.478	4.725
icd10_I10	1:2	5.00E+05	16	TRUE	1.865	0.878	29.211	401.419	9.963
icd10_I10	1:2	5.00E+05	24	TRUE	1.185	0.943	23.363	485.132	8.865
icd10_I10	1:2	5.00E+05	32	TRUE	1.4	1.036	20.541	548.754	13.035
icd10_I10	1:2	5.00E+05	4	FALSE	2.422	0.928	60.856	219.291	2.496
icd10_I10	1:2	5.00E+05	8	FALSE	2.509	0.657	29.584	197.339	4.743
icd10_I10	1:2	5.00E+05	16	FALSE	0.712	0.619	13.021	187.632	9.071
icd10_I10	1:2	5.00E+05	24	FALSE	0.665	0.899	10.587	205.002	13.959
icd10_I10	1:2	5.00E+05	32	FALSE	1.022	1.137	10.042	231.305	22.822
icd10_I10	1:2	1.00E+06	4	TRUE	4.094	2.617	193.053	715.096	3.87
icd10_I10	1:2	1.00E+06	8	TRUE	3.746	1.604	93.125	713.354	7.728
icd10_I10	1:2	1.00E+06	16	TRUE	2.775	1.447	53.347	754.494	12.93
icd10_I10	1:2	1.00E+06	24	TRUE	2.301	1.302	39.934	835.272	17.375
icd10_I10	1:2	1.00E+06	32	TRUE	2.179	1.696	34.281	909.545	29.853
icd10_I10	1:2	1.00E+06	4	FALSE	4.89	1.66	90.974	347.401	4.357
icd10_I10	1:2	1.00E+06	8	FALSE	4.03	1.056	46.861	338.705	7.926
icd10_I10	1:2	1.00E+06	16	FALSE	1.882	1.087	25.912	369.087	9.718
icd10_I10	1:2	1.00E+06	24	FALSE	2.102	1.287	20.626	408.779	17.512
icd10_I10	1:2	1.00E+06	32	FALSE	2.805	1.605	19.053	460.626	20.37
icd10_I10	1:2	5.00E+06	4	TRUE	24.984	12.339	923.919	3509.056	5.555
icd10_I10	1:2	5.00E+06	8	TRUE	19.986	6.767	445.108	3287.513	16.327
icd10_I10	1:2	5.00E+06	16	TRUE	10.965	5.873	224.551	3383.563	26.526
icd10_I10	1:2	5.00E+06	24	TRUE	9.641	4.299	163.99	1687.038	116.631
icd10_I10	1:2	5.00E+06	32	TRUE	10.063	4.745	133.944	2015.384	141.05
icd10_I10	1:2	5.00E+06	4	FALSE	20.756	6.449	422.476	1599.997	12.249
icd10_I10	1:2	5.00E+06	8	FALSE	13.474	5.122	243.006	1739.629	10.516
icd10_I10	1:2	5.00E+06	16	FALSE	12.321	4.242	117.59	1599.02	37.642
icd10_I10	1:2	5.00E+06	24	FALSE	13.993	4.555	97.767	1842.52	37.235
icd10_I10	1:2	5.00E+06	32	FALSE	14.247	5.429	76.253	1367.422	71.429
icd10_I10	1:2	1.00E+07	4	TRUE	46.636	24.106	1757.897	6817.777	13.299
icd10_I10	1:2	1.00E+07	8	TRUE	40.707	14.446	892.609	6733.691	30.284
icd10_I10	1:2	1.00E+07	16	TRUE	23.976	10.529	466.509	5406.08	56.075
icd10_I10	1:2	1.00E+07	24	TRUE	24.334	10.017	324.437	3172.356	211.158
icd10_I10	1:2	1.00E+07	32	TRUE	20.636	10.65	249.644	1850.429	601.611
icd10_I10	1:2	1.00E+07	4	FALSE	31.682	13.614	836.524	3140.209	21.793
icd10_I10	1:2	1.00E+07	8	FALSE	23.907	10.662	428.576	3172.512	30.416
icd10_I10	1:2	1.00E+07	16	FALSE	11.777	6.399	222.489	2045.747	73.524
icd10_I10	1:2	1.00E+07	24	FALSE	17.567	7.492	173.174	1824.164	85.965
icd10_I10	1:2	1.00E+07	32	FALSE	14.481	8.516	144.405	1394.775	415.869
icd10_J45	1:6	1.00E+05	4	TRUE	0.429	0.967	22.455	36.992	4.742
icd10_J45	1:6	1.00E+05	8	TRUE	0.309	1.52	13.845	92.43	17.339
icd10_J45	1:6	1.00E+05	16	TRUE	0.239	2.829	11.39	126.901	45.595
icd10_J45	1:6	1.00E+05	24	TRUE	0.203	4.241	8.504	77.504	36.681
icd10_J45	1:6	1.00E+05	32	TRUE	0.175	5.654	8.919	72.726	41.032
icd10_J45	1:6	1.00E+05	4	FALSE	0.288	0.89	13.225	23.211	6.237
icd10_J45	1:6	1.00E+05	8	FALSE	0.224	1.475	9.699	52.043	17.438
icd10_J45	1:6	1.00E+05	16	FALSE	0.13	2.772	5.694	50.148	21.724
icd10_J45	1:6	1.00E+05	24	FALSE	2.342	4.485	10.846	75.605	33.411
icd10_J45	1:6	1.00E+05	32	FALSE	0.167	4.998	6.494	49.983	29.649
icd10_J45	1:6	5.00E+05	4	TRUE	1.988	1.993	97.298	349.09	7.421
icd10_J45	1:6	5.00E+05	8	TRUE	1.34	1.931	48.048	346.709	13.32
icd10_J45	1:6	5.00E+05	16	TRUE	1.006	2.988	26.612	354.33	26.776
icd10_J45	1:6	5.00E+05	24	TRUE	0.938	4.11	22.09	365.372	42.202
icd10_J45	1:6	5.00E+05	32	TRUE	0.852	5.491	22.165	347.353	117.389
icd10_J45	1:6	5.00E+05	4	FALSE	1.205	1.31	44.75	167.812	6.891
icd10_J45	1:6	5.00E+05	8	FALSE	0.961	1.622	25.39	171.383	13.352
icd10_J45	1:6	5.00E+05	16	FALSE	1.147	2.762	15.891	178.398	26.243
icd10_J45	1:6	5.00E+05	24	FALSE	0.779	4.066	13.397	185.647	38.176
icd10_J45	1:6	5.00E+05	32	FALSE	0.819	5.169	14.121	203.288	77.129
icd10_J45	1:6	1.00E+06	4	TRUE	3.872	3.243	183.256	695.226	10.205
icd10_J45	1:6	1.00E+06	8	TRUE	2.522	2.853	98.526	699.087	14.691
icd10_J45	1:6	1.00E+06	16	TRUE	2.4	3.654	58.014	812.72	30.296
icd10_J45	1:6	1.00E+06	24	TRUE	1.684	4.725	40.502	742.974	48.074
icd10_J45	1:6	1.00E+06	32	TRUE	1.501	5.881	37.26	672.664	115.651
icd10_J45	1:6	1.00E+06	4	FALSE	2.374	1.964	87.731	336.091	7.627
icd10_J45	1:6	1.00E+06	8	FALSE	2.102	2.188	49.502	348.149	14.559
icd10_J45	1:6	1.00E+06	16	FALSE	1.51	3.209	28.895	375.854	32.041
icd10_J45	1:6	1.00E+06	24	FALSE	1.417	4.351	23.571	398.964	47.44
icd10_J45	1:6	1.00E+06	32	FALSE	1.824	5.56	21.036	362.482	64.309
icd10_J45	1:6	5.00E+06	4	TRUE	21.07	13.742	937.547	3560.819	11.373
icd10_J45	1:6	5.00E+06	8	TRUE	20.386	8.496	475.827	3431.778	20.914
icd10_J45	1:6	5.00E+06	16	TRUE	19.833	6.985	250.62	3229.641	35.746
icd10_J45	1:6	5.00E+06	24	TRUE	11.963	7.299	182.627	2125.861	269.497
icd10_J45	1:6	5.00E+06	32	TRUE	11.089	8.112	141.15	2722.699	76.013
icd10_J45	1:6	5.00E+06	4	FALSE	15.856	6.971	429.563	1641.885	8.607
icd10_J45	1:6	5.00E+06	8	FALSE	11.338	6.39	239.25	1758.289	12.664
icd10_J45	1:6	5.00E+06	16	FALSE	14.656	5.732	125.54	1710.057	36.518
icd10_J45	1:6	5.00E+06	24	FALSE	10.664	7.408	99.728	1993.596	32.089
icd10_J45	1:6	5.00E+06	32	FALSE	10.643	7.646	77.161	1340.049	73.294
icd10_J45	1:6	1.00E+07	4	TRUE	54.394	26.33	1845.91	6962.033	15.395
icd10_J45	1:6	1.00E+07	8	TRUE	24.717	13.542	816.131	4012.16	42.272
icd10_J45	1:6	1.00E+07	16	TRUE	20.658	10.063	477.906	3243.948	70.981
icd10_J45	1:6	1.00E+07	24	TRUE	18.668	9.478	334.14	3221.071	114.829
icd10_J45	1:6	1.00E+07	32	TRUE	17.445	10.62	261.8	1390.72	516.298
icd10_J45	1:6	1.00E+07	4	FALSE	29.853	13.9	890.96	3371.536	20.804
icd10_J45	1:6	1.00E+07	8	FALSE	19.842	8.249	420.764	2573.348	39.894
icd10_J45	1:6	1.00E+07	16	FALSE	23.335	7.921	250.455	2622.006	54.096
icd10_J45	1:6	1.00E+07	24	FALSE	17.705	8.573	200.186	1099.538	603.511
icd10_J45	1:6	1.00E+07	32	FALSE	22.346	10.021	158.891	1473.782	500.549
icd10_I25	1:9	1.00E+05	4	TRUE	0.144	0.12	22.596	61.603	1.497
icd10_I25	1:9	1.00E+05	8	TRUE	0.123	0.157	12.78	74.321	3.529
icd10_I25	1:9	1.00E+05	16	TRUE	0.109	0.272	7.214	93.578	8.552
icd10_I25	1:9	1.00E+05	24	TRUE	1.028	0.455	5.772	0	0
icd10_I25	1:9	1.00E+05	32	TRUE	0.15	0.553	4.7	224.224	25.394
icd10_I25	1:9	1.00E+05	4	FALSE	0.13	0.128	12.024	43.868	1.022
icd10_I25	1:9	1.00E+05	8	FALSE	0.106	0.177	6.189	43.527	1.9
icd10_I25	1:9	1.00E+05	16	FALSE	0.099	0.32	3.514	45.861	4.026
icd10_I25	1:9	1.00E+05	24	FALSE	0.093	0.538	2.718	46.859	6.225
icd10_I25	1:9	1.00E+05	32	FALSE	0.12	0.687	2.84	55.733	9.424
icd10_I25	1:9	5.00E+05	4	TRUE	1.009	0.471	109.282	411.269	2.573
icd10_I25	1:9	5.00E+05	8	TRUE	1.075	0.425	56.785	418.851	5.402
icd10_I25	1:9	5.00E+05	16	TRUE	1.675	0.719	29.995	407.99	10.982
icd10_I25	1:9	5.00E+05	24	TRUE	0.55	0.769	21.009	453.694	13.214
icd10_I25	1:9	5.00E+05	32	TRUE	0.967	1.09	18.745	507.934	13.658
icd10_I25	1:9	5.00E+05	4	FALSE	0.536	0.326	51.257	195.99	2.229
icd10_I25	1:9	5.00E+05	8	FALSE	0.779	0.41	28.524	206.67	4.593
icd10_I25	1:9	5.00E+05	16	FALSE	1.212	0.671	16.248	217.479	9.557
icd10_I25	1:9	5.00E+05	24	FALSE	0.709	0.844	11.709	231.889	8.529
icd10_I25	1:9	5.00E+05	32	FALSE	1.135	1.085	10.389	249.986	12.254
icd10_I25	1:9	1.00E+06	4	TRUE	2.595	0.708	195.202	762.31	3.263
icd10_I25	1:9	1.00E+06	8	TRUE	4.763	0.808	113.218	844.88	6.86
icd10_I25	1:9	1.00E+06	16	TRUE	1.577	0.884	57.902	857.494	9.221
icd10_I25	1:9	1.00E+06	24	TRUE	2.093	1.175	41.582	891.364	16.053
icd10_I25	1:9	1.00E+06	32	TRUE	2.513	1.471	36.972	999.913	21.694
icd10_I25	1:9	1.00E+06	4	FALSE	3.077	0.574	90.674	338.592	4.427
icd10_I25	1:9	1.00E+06	8	FALSE	1.632	0.53	45.922	339.04	7.861
icd10_I25	1:9	1.00E+06	16	FALSE	2.15	0.807	24.488	337.517	18.093
icd10_I25	1:9	1.00E+06	24	FALSE	1.495	1.255	19.362	383.937	17.496
icd10_I25	1:9	1.00E+06	32	FALSE	2.326	1.387	18.578	452.409	36.013
icd10_I25	1:9	5.00E+06	4	TRUE	16.102	2.956	923.69	3538.11	4.861
icd10_I25	1:9	5.00E+06	8	TRUE	10.811	2.431	462.486	3423.214	18.074
icd10_I25	1:9	5.00E+06	16	TRUE	11.288	2.826	251.444	3568.965	32.02
icd10_I25	1:9	5.00E+06	24	TRUE	10.731	3.648	182.964	3920.033	36.62
icd10_I25	1:9	5.00E+06	32	TRUE	9.525	3.331	128.776	1804.278	77.453
icd10_I25	1:9	5.00E+06	4	FALSE	9.607	2.456	417.552	1606.789	11.013
icd10_I25	1:9	5.00E+06	8	FALSE	10.046	2.091	220.936	1634.875	23.947
icd10_I25	1:9	5.00E+06	16	FALSE	14.651	2.695	122.459	1548.127	38.435
icd10_I25	1:9	5.00E+06	24	FALSE	9.421	3.308	103.178	1641.852	198.457
icd10_I25	1:9	5.00E+06	32	FALSE	3.387	3.98	72.391	1148.983	152.607
icd10_I25	1:9	1.00E+07	4	TRUE	36.973	5.651	1721.821	6715.827	11.36
icd10_I25	1:9	1.00E+07	8	TRUE	14.291	4.605	876.077	5354.736	36.094
icd10_I25	1:9	1.00E+07	16	TRUE	10.05	3.834	468.341	3008.476	110.677
icd10_I25	1:9	1.00E+07	24	TRUE	8.818	4.764	320.148	2253.852	235.288
icd10_I25	1:9	1.00E+07	32	TRUE	9.938	5.516	263.284	1830.979	536.712
icd10_I25	1:9	1.00E+07	4	FALSE	31.818	3.767	824.451	3147.249	17.776
icd10_I25	1:9	1.00E+07	8	FALSE	17.791	3.482	433.617	3023.033	36.561
icd10_I25	1:9	1.00E+07	16	FALSE	23.004	3.805	229.57	1668.139	65.258
icd10_I25	1:9	1.00E+07	24	FALSE	30.037	7.354	198.112	3808.133	41.64
icd10_I25	1:9	1.00E+07	32	FALSE	12.922	9.3	136.54	2623.4	77.706
icd10_H40	1:26	1.00E+05	4	TRUE	0.207	0.628	23	59.156	7.751
icd10_H40	1:26	1.00E+05	8	TRUE	0.125	1.536	13.071	69.527	13.277
icd10_H40	1:26	1.00E+05	16	TRUE	0.764	3.006	9.549	99.596	32.529
icd10_H40	1:26	1.00E+05	24	TRUE	0.039	4.497	8.646	78.738	35.565
icd10_H40	1:26	1.00E+05	32	TRUE	0.025	5.77	8.956	76.178	40.041
icd10_H40	1:26	1.00E+05	4	FALSE	0.122	0.787	11.385	19.722	5.428
icd10_H40	1:26	1.00E+05	8	FALSE	0.097	1.214	6.693	33.504	11.919
icd10_H40	1:26	1.00E+05	16	FALSE	0.081	2.473	5.326	37.965	16.851
icd10_H40	1:26	1.00E+05	24	FALSE	0.057	3.456	5.389	36.592	20.456
icd10_H40	1:26	1.00E+05	32	FALSE	0.053	4.637	6.107	34.799	21.143
icd10_H40	1:26	5.00E+05	4	TRUE	1.61	1.031	89.58	343.112	11.388
icd10_H40	1:26	5.00E+05	8	TRUE	0.684	1.67	50.536	355.669	20.78
icd10_H40	1:26	5.00E+05	16	TRUE	2.57	3.255	31.381	302.866	46.271
icd10_H40	1:26	5.00E+05	24	TRUE	0.565	4.453	22.807	354.516	44.418
icd10_H40	1:26	5.00E+05	32	TRUE	0.558	5.849	23.389	335.626	147.805
icd10_H40	1:26	5.00E+05	4	FALSE	0.816	0.808	44.104	165.718	7.328
icd10_H40	1:26	5.00E+05	8	FALSE	0.724	1.633	24.557	168.254	14.26
icd10_H40	1:26	5.00E+05	16	FALSE	0.53	3.11	15.348	170.939	27.673
icd10_H40	1:26	5.00E+05	24	FALSE	0.607	3.758	13.679	191.913	44.546
icd10_H40	1:26	5.00E+05	32	FALSE	0.623	5.011	14.11	199.329	83.644
icd10_H40	1:26	1.00E+06	4	TRUE	1.996	1.23	191.322	719.903	10.533
icd10_H40	1:26	1.00E+06	8	TRUE	1.324	1.993	93.339	698.167	16.866
icd10_H40	1:26	1.00E+06	16	TRUE	1.152	3.482	50.106	711.087	31.272
icd10_H40	1:26	1.00E+06	24	TRUE	1.64	4.254	38.499	650.022	50.581
icd10_H40	1:26	1.00E+06	32	TRUE	1.162	5.447	34.743	716.848	65.391
icd10_H40	1:26	1.00E+06	4	FALSE	1.355	1.387	88.28	337.712	8.861
icd10_H40	1:26	1.00E+06	8	FALSE	2.301	2.495	47.602	343.616	16.191
icd10_H40	1:26	1.00E+06	16	FALSE	1.436	3.08	27.32	350.734	21.106
icd10_H40	1:26	1.00E+06	24	FALSE	1.538	4.367	22.249	382.322	32.508
icd10_H40	1:26	1.00E+06	32	FALSE	1.888	5.522	20.772	424.482	44.258
icd10_H40	1:26	5.00E+06	4	TRUE	23.275	13.547	937.914	3565.027	12.038
icd10_H40	1:26	5.00E+06	8	TRUE	14.186	8.606	474.431	3560.544	17.639
icd10_H40	1:26	5.00E+06	16	TRUE	16.97	7.312	264.544	3700.994	36.712
icd10_H40	1:26	5.00E+06	24	TRUE	12.865	7.806	186.761	2200.739	221.733
icd10_H40	1:26	5.00E+06	32	TRUE	14.894	8.763	155.55	3174.22	70.315
icd10_H40	1:26	5.00E+06	4	FALSE	19.08	7.949	439.944	1686.521	12.691
icd10_H40	1:26	5.00E+06	8	FALSE	12.978	5.361	217.76	1636.441	26.546
icd10_H40	1:26	5.00E+06	16	FALSE	15.554	5.007	120.573	1493.331	41.548
icd10_H40	1:26	5.00E+06	24	FALSE	10.804	9.127	100.415	2020.614	33.966
icd10_H40	1:26	5.00E+06	32	FALSE	7.983	8.993	77.539	1355.698	162.994
icd10_H40	1:26	1.00E+07	4	TRUE	63.453	32.556	1981.602	7601.409	14.831
icd10_H40	1:26	1.00E+07	8	TRUE	55.442	26.844	965.78	7172.33	39.151
icd10_H40	1:26	1.00E+07	16	TRUE	21.719	10.761	476.822	3010.393	170.206
icd10_H40	1:26	1.00E+07	24	TRUE	13.61	9.626	336.009	2193.747	271.295
icd10_H40	1:26	1.00E+07	32	TRUE	12.052	10.396	270.136	2063.419	487.431
icd10_H40	1:26	1.00E+07	4	FALSE	28.17	12.777	864.6	3265.736	19.963
icd10_H40	1:26	1.00E+07	8	FALSE	28.959	9.346	468.245	3340.179	27.446
icd10_H40	1:26	1.00E+07	16	FALSE	18.467	7.517	250.157	1709.932	190.2
icd10_H40	1:26	1.00E+07	24	FALSE	11.829	7.55	167.396	1443.697	93.992
icd10_H40	1:26	1.00E+07	32	FALSE	15.444	8.921	143.85	1531.559	234.867
icd10_I63	1:56	1.00E+05	4	TRUE	0.839	0.696	22.403	58.462	1.718
icd10_I63	1:56	1.00E+05	8	TRUE	1.234	0.521	12.34	102.562	5.441
icd10_I63	1:56	1.00E+05	16	TRUE	0.263	0.412	6.465	86.163	4.506
icd10_I63	1:56	1.00E+05	24	TRUE	0.194	0.435	4.873	100.902	7.506
icd10_I63	1:56	1.00E+05	32	TRUE	0.155	0.52	4.12	103.04	10.454
icd10_I63	1:56	1.00E+05	4	FALSE	0.25	0.308	11.034	30.733	0.922
icd10_I63	1:56	1.00E+05	8	FALSE	0.173	0.257	5.817	41.284	2.433
icd10_I63	1:56	1.00E+05	16	FALSE	0.186	0.434	3.389	42.835	5.097
icd10_I63	1:56	1.00E+05	24	FALSE	0.153	0.572	2.855	46.592	8.01
icd10_I63	1:56	1.00E+05	32	FALSE	0.142	0.759	2.711	53.87	11.461
icd10_I63	1:56	5.00E+05	4	TRUE	2.332	1.656	107.546	421.842	3.109
icd10_I63	1:56	5.00E+05	8	TRUE	1.387	1.114	57.926	441.678	4.694
icd10_I63	1:56	5.00E+05	16	TRUE	1.225	1	31.286	464.341	10.31
icd10_I63	1:56	5.00E+05	24	TRUE	1.314	1.232	24.452	523.578	15.022
icd10_I63	1:56	5.00E+05	32	TRUE	1.488	1.255	20.181	530.7	21.072
icd10_I63	1:56	5.00E+05	4	FALSE	1.404	0.942	54.517	207.17	1.773
icd10_I63	1:56	5.00E+05	8	FALSE	1.152	0.719	28.715	214.546	3.635
icd10_I63	1:56	5.00E+05	16	FALSE	1.108	0.781	16.138	225.734	7.684
icd10_I63	1:56	5.00E+05	24	FALSE	1.435	0.97	12.52	236.623	12.457
icd10_I63	1:56	5.00E+05	32	FALSE	0.897	1.275	11.304	283.998	18.791
icd10_I63	1:56	1.00E+06	4	TRUE	6.266	3.01	205.4	800.871	3.468
icd10_I63	1:56	1.00E+06	8	TRUE	3.773	1.937	109.398	801.346	6.44
icd10_I63	1:56	1.00E+06	16	TRUE	2.087	1.486	59.366	880.802	13.769
icd10_I63	1:56	1.00E+06	24	TRUE	2.497	1.714	42.749	932.469	22.75
icd10_I63	1:56	1.00E+06	32	TRUE	1.911	1.634	37.831	1081.117	30.665
icd10_I63	1:56	1.00E+06	4	FALSE	2.915	1.585	96.462	373.898	3.412
icd10_I63	1:56	1.00E+06	8	FALSE	3.033	1.211	53.911	388.445	7.191
icd10_I63	1:56	1.00E+06	16	FALSE	1.646	1.174	30.875	446.979	7.801
icd10_I63	1:56	1.00E+06	24	FALSE	2.019	1.425	21.925	464.232	13.265
icd10_I63	1:56	1.00E+06	32	FALSE	2.92	1.643	19.522	460.408	36.073
icd10_I63	1:56	5.00E+06	4	TRUE	35.585	22.789	1123.236	4212.879	4.564
icd10_I63	1:56	5.00E+06	8	TRUE	18.157	8.018	494.056	3646.948	12.639
icd10_I63	1:56	5.00E+06	16	TRUE	10.798	5.3	250.345	2642.97	91.454
icd10_I63	1:56	5.00E+06	24	TRUE	9.252	5.175	175.945	3114.015	54.957
icd10_I63	1:56	5.00E+06	32	TRUE	9.666	5.607	145.352	3358.972	72.308
icd10_I63	1:56	5.00E+06	4	FALSE	17.148	6.92	451.816	1706.613	9.013
icd10_I63	1:56	5.00E+06	8	FALSE	15.53	4.579	223.057	1663.764	18.97
icd10_I63	1:56	5.00E+06	16	FALSE	7.909	3.543	113.22	1228.191	92.697
icd10_I63	1:56	5.00E+06	24	FALSE	8.022	4.165	83.329	1555.459	55.378
icd10_I63	1:56	5.00E+06	32	FALSE	8.462	5.23	75.462	1827.884	67.078
icd10_I63	1:56	1.00E+07	4	TRUE	57.241	26.777	1895.383	7305.332	11.226
icd10_I63	1:56	1.00E+07	8	TRUE	26.168	13.864	856.824	5305.985	37.929
icd10_I63	1:56	1.00E+07	16	TRUE	15.935	9.362	459.169	3691.077	69.114
icd10_I63	1:56	1.00E+07	24	TRUE	11.924	8.313	319.802	2289.153	262.736
icd10_I63	1:56	1.00E+07	32	TRUE	13.09	8.736	261.853	1643.774	571.933
icd10_I63	1:56	1.00E+07	4	FALSE	27.992	13.205	877.165	3325.91	19.668
icd10_I63	1:56	1.00E+07	8	FALSE	20.702	9.775	424.288	3229.14	35.626
icd10_I63	1:56	1.00E+07	16	FALSE	18.933	7.08	236	2234.112	62.531
icd10_I63	1:56	1.00E+07	24	FALSE	21.151	8.138	176.537	2694.198	60.778
icd10_I63	1:56	1.00E+07	32	FALSE	8.197	8.877	137.65	1437.736	442.198
icd10_C18	1:94	1.00E+05	4	TRUE	0.395	1.055	21.249	35.466	6.214
icd10_C18	1:94	1.00E+05	8	TRUE	0.288	1.656	13.22	72.393	17.733
icd10_C18	1:94	1.00E+05	16	TRUE	0.202	3.092	9.028	90.226	38.843
icd10_C18	1:94	1.00E+05	24	TRUE	0.152	5.15	9.058	84.994	41.808
icd10_C18	1:94	1.00E+05	32	TRUE	0.197	6.172	9.557	79.828	50.64
icd10_C18	1:94	1.00E+05	4	FALSE	0.261	0.901	12.242	2.349	1.461
icd10_C18	1:94	1.00E+05	8	FALSE	0.184	1.564	7.187	57.943	20.816
icd10_C18	1:94	1.00E+05	16	FALSE	0.137	3.053	5.856	41.731	19.299
icd10_C18	1:94	1.00E+05	24	FALSE	0.114	4.561	6.62	37.809	23.606
icd10_C18	1:94	1.00E+05	32	FALSE	0.225	6.112	7.786	36.04	30.039
icd10_C18	1:94	5.00E+05	4	TRUE	1.777	2.119	93.967	268.783	10.693
icd10_C18	1:94	5.00E+05	8	TRUE	1.108	2.231	50.239	227.017	13.134
icd10_C18	1:94	5.00E+05	16	TRUE	0.818	3.452	29.432	234.405	45.637
icd10_C18	1:94	5.00E+05	24	TRUE	0.799	5.053	32.74	250.383	244.47
icd10_C18	1:94	5.00E+05	32	TRUE	0.88	6.813	41.212	239.511	551.949
icd10_C18	1:94	5.00E+05	4	FALSE	1.244	1.518	47.712	141.376	33.052
icd10_C18	1:94	5.00E+05	8	FALSE	0.851	2.19	26.939	110.461	16.314
icd10_C18	1:94	5.00E+05	16	FALSE	0.697	3.682	17.408	162.355	46.855
icd10_C18	1:94	5.00E+05	24	FALSE	0.789	5.469	22.772	180.3	189.525
icd10_C18	1:94	5.00E+05	32	FALSE	0.738	7.215	23.5	188.375	306.783
icd10_C18	1:94	1.00E+06	4	TRUE	3.67	3.313	180.986	705.496	14.304
icd10_C18	1:94	1.00E+06	8	TRUE	2.458	3.231	100.785	726.169	29.019
icd10_C18	1:94	1.00E+06	16	TRUE	1.724	4.231	56.236	514.767	58.155
icd10_C18	1:94	1.00E+06	24	TRUE	1.924	5.768	42.838	459.811	92.3
icd10_C18	1:94	1.00E+06	32	TRUE	1.431	7.74	55.135	368.93	579.636
icd10_C18	1:94	1.00E+06	4	FALSE	2.218	2.058	90.166	341.384	14.802
icd10_C18	1:94	1.00E+06	8	FALSE	1.609	2.326	48.99	350.018	29.39
icd10_C18	1:94	1.00E+06	16	FALSE	1.19	3.623	29.791	280.964	58.978
icd10_C18	1:94	1.00E+06	24	FALSE	1.018	5.221	29.569	231.779	198.687
icd10_C18	1:94	1.00E+06	32	FALSE	1.093	6.908	37.926	250.782	508.782
icd10_C18	1:94	5.00E+06	4	TRUE	20.405	13.893	937.762	3584.649	17.946
icd10_C18	1:94	5.00E+06	8	TRUE	14.399	8.934	482.816	3483.305	32.467
icd10_C18	1:94	5.00E+06	16	TRUE	7.852	7.167	238.194	2670.683	52.401
icd10_C18	1:94	5.00E+06	24	TRUE	6.792	7.583	177.746	1985.614	217.809
icd10_C18	1:94	5.00E+06	32	TRUE	6.529	9.024	157.5	1249.696	616.314
icd10_C18	1:94	5.00E+06	4	FALSE	12.564	7.004	421.317	1638.722	17.518
icd10_C18	1:94	5.00E+06	8	FALSE	8.628	5.61	224.348	1661.391	29.524
icd10_C18	1:94	5.00E+06	16	FALSE	5.175	5.343	123.017	1416.669	149.586
icd10_C18	1:94	5.00E+06	24	FALSE	7.67	6.889	92.114	1774.632	48.53
icd10_C18	1:94	5.00E+06	32	FALSE	7.67	8.445	90.393	1126.498	469.391
icd10_C18	1:94	1.00E+07	4	TRUE	57.266	26.898	1807.114	7064.35	16.176
icd10_C18	1:94	1.00E+07	8	TRUE	28.464	15.872	910.376	6137.949	36.743
icd10_C18	1:94	1.00E+07	16	TRUE	18.725	11.274	489.201	3699.741	137.625
icd10_C18	1:94	1.00E+07	24	TRUE	16.685	10.743	346.534	2302.716	186.856
icd10_C18	1:94	1.00E+07	32	TRUE	20.169	12.813	275.067	3152.504	563.856
icd10_C18	1:94	1.00E+07	4	FALSE	32.527	17.49	875.467	3325.979	22.521
icd10_C18	1:94	1.00E+07	8	FALSE	24.741	13.535	447.07	3336.968	37.851
icd10_C18	1:94	1.00E+07	16	FALSE	15.504	8.897	237.558	1571.76	83.807
icd10_C18	1:94	1.00E+07	24	FALSE	20.772	10.068	183.313	2096.37	206.698
icd10_C18	1:94	1.00E+07	32	FALSE	21.056	12.069	157.711	3468.14	71.886
icd10_C73	1:669	1.00E+05	4	TRUE	0.166	0.115	23.996	94.21	1.035
icd10_C73	1:669	1.00E+05	8	TRUE	0.149	0.14	13.443	96.523	2.106
icd10_C73	1:669	1.00E+05	16	TRUE	0.111	0.226	7.142	101.66	4.869
icd10_C73	1:669	1.00E+05	24	TRUE	0.113	0.287	5.468	76.811	5.424
icd10_C73	1:669	1.00E+05	32	TRUE	0.133	0.428	4.501	113.433	10.915
icd10_C73	1:669	1.00E+05	4	FALSE	0.137	0.094	12.357	44.197	1.109
icd10_C73	1:669	1.00E+05	8	FALSE	0.111	0.152	6.274	44.133	2.296
icd10_C73	1:669	1.00E+05	16	FALSE	0.106	0.321	3.298	42.425	4.648
icd10_C73	1:669	1.00E+05	24	FALSE	0.142	0.414	2.806	49.183	7.301
icd10_C73	1:669	1.00E+05	32	FALSE	0.117	0.584	2.493	48.379	9.575
icd10_C73	1:669	5.00E+05	4	TRUE	0.786	0.452	118.1	449.864	2.587
icd10_C73	1:669	5.00E+05	8	TRUE	1.01	0.409	62.37	475.498	3.749
icd10_C73	1:669	5.00E+05	16	TRUE	0.653	0.583	32.641	486.301	8.836
icd10_C73	1:669	5.00E+05	24	TRUE	0.996	0.805	25.172	534.701	11.516
icd10_C73	1:669	5.00E+05	32	TRUE	0.682	1.011	20.151	568.205	17.023
icd10_C73	1:669	5.00E+05	4	FALSE	0.911	0.276	57.007	216.961	2.221
icd10_C73	1:669	5.00E+05	8	FALSE	1.285	0.363	30.539	224.396	4.481
icd10_C73	1:669	5.00E+05	16	FALSE	0.696	0.602	16.398	235.229	5.39
icd10_C73	1:669	5.00E+05	24	FALSE	1.001	0.849	12.699	255.033	8.176
icd10_C73	1:669	5.00E+05	32	FALSE	0.699	1.035	11.077	294.715	9.32
icd10_C73	1:669	1.00E+06	4	TRUE	3.367	0.687	217.747	854.04	3.367
icd10_C73	1:669	1.00E+06	8	TRUE	3.176	0.675	110.626	842.4	6.056
icd10_C73	1:669	1.00E+06	16	TRUE	1.428	0.797	62.385	924.036	12.597
icd10_C73	1:669	1.00E+06	24	TRUE	2.623	1.12	46.216	976.525	19.868
icd10_C73	1:669	1.00E+06	32	TRUE	3.924	1.299	36.639	988.606	25.079
icd10_C73	1:669	1.00E+06	4	FALSE	1.262	0.471	103.729	405.118	2.333
icd10_C73	1:669	1.00E+06	8	FALSE	1.388	0.582	54.425	404.428	5.049
icd10_C73	1:669	1.00E+06	16	FALSE	1.421	0.822	28.841	416.491	10.288
icd10_C73	1:669	1.00E+06	24	FALSE	2.685	1.162	23.166	446.373	16.609
icd10_C73	1:669	1.00E+06	32	FALSE	1.898	1.457	20.069	515.967	15.232
icd10_C73	1:669	5.00E+06	4	TRUE	15.258	2.965	990.85	3900.822	4.726
icd10_C73	1:669	5.00E+06	8	TRUE	10.684	2.582	476.149	3704.545	16.038
icd10_C73	1:669	5.00E+06	16	TRUE	9.065	2.631	256.709	3738.866	34.409
icd10_C73	1:669	5.00E+06	24	TRUE	7.068	2.932	186.007	2846.613	75.38
icd10_C73	1:669	5.00E+06	32	TRUE	11.473	3.585	148.479	2760.151	62.408
icd10_C73	1:669	5.00E+06	4	FALSE	10.599	2.532	450.696	1743.067	12.438
icd10_C73	1:669	5.00E+06	8	FALSE	12.012	2.503	230.612	1719.49	20.529
icd10_C73	1:669	5.00E+06	16	FALSE	4.748	3.143	122.966	1758.697	27.371
icd10_C73	1:669	5.00E+06	24	FALSE	7.265	4.087	92.819	1759.059	53.038
icd10_C73	1:669	5.00E+06	32	FALSE	8.311	5.774	103.796	497.227	658.393
icd10_C73	1:669	1.00E+07	4	TRUE	26.042	6.315	2077.085	7786.52	13.352
icd10_C73	1:669	1.00E+07	8	TRUE	28.216	4.935	992.079	7480.677	32.432
icd10_C73	1:669	1.00E+07	16	TRUE	18.174	5.448	484.226	5458.696	64.819
icd10_C73	1:669	1.00E+07	24	TRUE	20.34	6.637	343.87	2482.207	345.668
icd10_C73	1:669	1.00E+07	32	TRUE	19.623	8.628	293.242	2579.912	612.463
icd10_C73	1:669	1.00E+07	4	FALSE	21.51	4.722	911.87	3463.679	21.849
icd10_C73	1:669	1.00E+07	8	FALSE	18.179	5.806	485.366	3589.764	26.209
icd10_C73	1:669	1.00E+07	16	FALSE	11.527	5.283	251.717	2154.683	63.003
icd10_C73	1:669	1.00E+07	24	FALSE	7.318	5.678	178.138	1727.296	194.315
icd10_C73	1:669	1.00E+07	32	FALSE	8.967	7.288	163.958	1164.09	746.534
